# eIF4E phosphorylation recruits β-catenin to mRNA cap and selectively promotes Wnt pathway translation in dentate gyrus LTP maintenance in vivo

**DOI:** 10.1101/2022.09.28.509312

**Authors:** Sudarshan Patil, Kleanthi Chalkiadaki, Tadiwos Feyissa Mergiya, Konstanze Simbriger, Inês S. Amorim, Shreeram Akerkar, Christos G. Gkogkas, Clive R. Bramham

**Author notes:** KS: Department of Pharmacology, Medical University Innsbruck, 6020, Innsbruck, Austria. Correspondence (C.R.B.), (S.P.), (C.G.G.).

## Abstract

The mRNA cap-binding protein, eukaryotic initiation factor 4E (eIF4E), is crucial for translation and regulated by Ser209 phosphorylation. However, the biochemical and physiological role of eIF4E phosphorylation in translational control of long-term synaptic plasticity is unknown. We demonstrate that phospho-ablated *Eif4e^S209A^* knockin mice are profoundly impaired in dentate gyrus LTP maintenance in vivo, while basal perforant path-evoked transmission and LTP induction are intact. mRNA cap-pulldown assays show that phosphorylation is required for synaptic activity-induced removal of translational repressors from eIF4E, allowing initiation complex formation. Using ribosome profiling, we identified selective, phospho-eIF4E-dependent translation of the Wnt signaling pathway in *in vivo* LTP. Surprisingly, the canonical Wnt effector, β-catenin, was massively recruited to the eIF4E cap complex following LTP induction in wild-type, but not *Eif4e^S209A^*, mice. These results demonstrate a critical role for activity-evoked eIF4E phosphorylation in dentate gyrus LTP maintenance, bidirectional remodeling of the mRNA cap-binding complex, and mRNA-specific translational control linked to Wnt pathway.

**Key highlights:**

1. Synaptic activity-induced eIF4E phosphorylation controls DG-LTP maintenance in vivo
2. eIF4E phosphorylation triggers release of translational repressors from cap complex
3. eIF4E phosphorylation recruits β-catenin to cap complex
4. eIF4E phosphorylation selectively enhances translation of Wnt pathway
