## Supplementary material for "eIF4E phosphorylation recruits β-catenin to mRNA cap and selectively promotes Wnt pathway translation in dentate gyrus LTP maintenance in vivo": Supp Table S6

### Sheet: Selective proteins
	Table 4: List of differentially translated mRNAs in GO categories canonical Wnt signaling, actin cytoskeletal regulation, and ribosomal proteins.
	HFS-treated DG relative to low-frequency test-pulse stimulated control in wild-type mice.
	Entrez gene id	gene symbol	Gene description	log2FC TE final	FDR
			Canonical wnt signaling pathway genes
	13543	Dvl2	Dishevelled segment polarity protein 2	0.695504	0.00705146
	57265	Fzd2	Frizzled class receptor 2	0.672837	0.0208658
	14366	Fzd4	Frizzled class receptor 4	0.741775	0.0265222
	16973	Lrp5	Low density lipoprotein receptor-related protein 5	0.935138	0.002308
	20377	Sfrp1	Secreted frizzled-related protein 1	0.880494	0.0297109
	20319	Sfrp2	Secreted frizzled-related protein 2	1.44178	0.0225581
	22417	Wnt4	Wingless-type MMTV integration site family, member 4	1.21098	0.00232802		s
	217011	Nle1	Notchless homolog 1	0.616268	0.0448181
	14173	Fgf2	Fibroblast growth factor 2	1.29337	0.0464776
			Actin cytoskeleton regulation genes
	260409	Cdc42ep3	CDC42 effector protein (Rho GTPase binding) 3	0.807257	0.0481584
	11475	Acta2	Actin, alpha 2, smooth muscle, aorta	1.00838	0.0010822
	11838	Arc	Activity regulated cytoskeleton-associated protein	1.38117	5.41069e-23
	224796	Clic5	Chloride intracellular channel 5	1.30689	0.0121887
	232533	Stk38l	Serine/threonine kinase 38 like	0.593831	0.0211735
	22673	Zfp185	Zinc finger protein 185	1.50486	0.00266961
	215280	Wipf1	WAS/WASL interacting protein family, member 1	0.831245	0.028244
	171531	Mlph	Melanophilin	1.63623	0.00342583
	217124	Ppp1r9b	Protein phosphatase 1, regulatory subunit 9B	0.733981	3.71844e-13
	20617	Snca	Synuclein, alpha	1.39132	0.000390893
			Beta-catenin target genes
	21813	Tgfbr2	transforming growth factor, beta receptor II	0.626173	0.0212548
	224697	Adamts10	a disintegrin-like and metallopeptidase (reprolysin type) with thrombospondin type 1 motif, 10	2.14357	0.000195176
	12050	Bcl2l2	BCL2-like 2	0.887501	0.0222462
	5467	Ppard	Peroxisome proliferator-activated receptor delta	0.891578	0.00735332
	56309	Mycbp	MYC binding protein	-1.26451	0.000325612
	22340	Vegfb	vascular endothelial growth factor B	0.617985	0.0254382
	20319	Sfrp2	secreted frizzled-related protein 2	1.44178	0.0112494
	15530	Hspg2	perlecan (heparan sulfate proteoglycan 2)	1.11826	5.96e-06
	16477	Junb	jun B proto-oncogene	0.737894	2.96e-11
	HFS-treated DG relative to low-frequency test-pulse stimulated control in eIF4E ki/ki mice.
			Ribosomal proteins
	67025	Rpl11	Ribosomal protein L11	-4.07937	0.00285684
	66480	Rpl15	Ribosomal protein L15	-3.57937	0.0181246
	19941	Rpl26	Ribosomal protein L26	-1.12722	0.00462919
	6155	Rpl27	Ribosomal protein L27	-1.66947	0.00666019
	67097	Rps10	Ribosomal protein S10	-1.14418	0.000413607
	66481	Rps21	Ribosomal protein S21	-1.02654	0.000307408
	6194	Rps6	Ribosomal Protein S6	-1.59824	0.00362866
